# Light-independent regulation of algal photoprotection by CO_2_ availability

**DOI:** 10.1101/2021.10.23.465040

**Authors:** M. Águila Ruiz-Sola, Serena Flori, Yizhong Yuan, Gaelle Villain, Emanuel Sanz-Luque, Petra Redekop, Ryutaro Tokutsu, Anika Kueken, Angeliki Tsichla, Georgios Kepesidis, Guillaume Allorent, Marius Arend, Fabrizio Iacono, Giovanni Finazzi, Michael Hippler, Zoran Nikoloski, Jun Minagawa, Arthur R. Grossman, Dimitris Petroutsos

## Abstract

Photosynthetic algae have evolved mechanisms to cope with suboptimal light and CO_2_ conditions. When light energy exceeds CO_2_ fixation capacity, *Chlamydomonas reinhardtii* activates photoprotection, mediated by LHCSR1/3 and PSBS, and the CO_2_ Concentrating Mechanism (CCM). How light and CO_2_ signals converge to regulate these processes remains unclear. Here, we show that excess light activates photoprotection- and CCM-related genes by altering intracellular CO_2_ concentrations and that depletion of CO_2_ drives these responses, even in total darkness. High CO_2_ levels, derived from respiration or impaired photosynthetic fixation, repress *LHCSR3*/CCM genes while stabilizing the LHCSR1 protein. Finally, we show that the CCM regulator CIA5 also regulates photoprotection, controlling *LHCSR3* and *PSBS* transcript accumulation while inhibiting LHCSR1 protein accumulation. This work has allowed us to dissect the effect of CO_2_ and light on CCM and photoprotection, demonstrating that light often indirectly affects these processes by impacting intracellular CO_2_ levels.
