## Supplementary material for "Light-independent regulation of algal photoprotection by CO_2_ availability": Ruiz-Sola_Supplementary_Dataset_1

### Sheet: Supplementary Dataset 1
Reactions whose minimum flux in the mutant was above the maximum flux of the WT (up-regulation) or the maximum flux in the mutant was below the minimum observed in the WT (down-regulation). Marked cells for down regulation under HL + acetate represent reactions also down regulated under LL in dum11.
Condition/ regulation type	icl		dum11
	Reaction name	Pathway	Reaction name	Pathway
LL up-regulation
LL down-regulation
HL up-regulation
HL down-regulation			Sedoheptulose 1,7-bisphosphate D-glyceraldehyde-3-phosphate-lyase	Carbon fixation
			phosphoribulokinase	Carbon fixation
			ribulose-bisphosphate carboxylase	Carbon fixation
			sedoheptulose-bisphosphatase	Carbon fixation
			F0F1-ATP synthase Complex V	Oxidative phosphorylation
			ubiquinol-cytochrome c oxidoreductase Complex III	Oxidative phosphorylation
			transaldolase	Pentose phosphate pathway
			Biomass (photoautotrophic) updated	Biomass
HL + acetate up-regulation
HL + acetate down-regulation	UDP-L-arabinose 4-epimerase	Amino sugar and nucleotide sugar metabolism	UDP-L-arabinose 4-epimerase	Amino sugar and nucleotide sugar metabolism
	Isocitrate lyase	Glyoxylate metabolism	enolase	Glycolysis / Gluconeogenesis
	malate synthase, mitochondrial	Glyoxylate metabolism,Pyruvate metabolism	pyruvate kinase	Carbon fixation,Glycolysis / Gluconeogenesis
	dolichyl-phosphate beta-D-mannosyltransferase	N-Glycan biosynthesis	Isocitrate lyase	Glyoxylate metabolism
	Inorganic diphosphatase	Oxidative phosphorylation	malate synthase, mitochondrial	Glyoxylate metabolism,Pyruvate metabolism
	UDP-glucuronate decarboxylase	Starch and sucrose metabolism	dolichyl-phosphate beta-D-mannosyltransferase	N-Glycan biosynthesis
	glucose-1-phosphate adenylyltransferase (chloroplast)	Starch metabolism	F0F1-ATP synthase Complex V	Oxidative phosphorylation
	acetate transport in via proton symport	Transport, extracellular	Cytochrome c peroxidase, mitochondrial	Oxidative phosphorylation
	ammonia transport, extracellular	Transport, extracellular	ubiquinol-cytochrome c oxidoreductase Complex III	Oxidative phosphorylation
	phosphate transport, extracellular	Transport, extracellular	Inorganic diphosphatase	Oxidative phosphorylation
	Biomass (mixotrophic) updated	Biomass	6-phosphogluconate dehydrogenase	Pentose phosphate pathway
			6-phosphogluconolactonase	Pentose phosphate pathway
			UDP-glucuronate decarboxylase	Starch and sucrose metabolism
			glucose-1-phosphate adenylyltransferase (chloroplast)	Starch metabolism
			fumarate hydratase	CO2 fixation,TCA cycle
			phosphoenolpyruvate carboxykinase, mitochondria	Carbon fixation,Pyruvate metabolism,TCA cycle
			acetate transport in via proton symport	Transport, extracellular
			ammonia transport, extracellular	Transport, extracellular
			phosphate transport, extracellular	Transport, extracellular
			Biomass (mixotrophic) updated	Biomass
