## Supplementary material for "Light-independent regulation of algal photoprotection by CO_2_ availability": Ruiz-Sola_Supplementary_Dataset_3

### Sheet: Supplementary Dataset 3
Percentage of reactions per model pathway that show significant change in sampled flux values in both mutants, icl and dum11 for the respective condition.
		% of reactions with changed flux in icl and dum11
Pathway	number of reactions per pathway	LL	HL	HL+acetate	% Reactions different only under HL+acetate	Number of reactions different only under HL+acetate
N-Glycan biosynthesis'	26	0	0	1	1	26
'Protein synthesis'	1	0	0	1	1	1
'Tyrosine metabolism'	7	0	0	0.571429	0.571429	4
Valine, leucine and isoleucine degradation'	33	0.272727	0.030303	0.818182	0.515152	17
'Histidine metabolism'	26	0	0	0.5	0.5	13
'Pentose and glucuronate interconversions'	2	0	0	0.5	0.5	1
'Fatty acid biosynthesis'	62	0.16129	0.354839	0.854839	0.467742	29
'Nitrogen metabolism'	22	0.181818	0.136364	0.727273	0.454545	10
Photosynthesis'	9	0	0.333333	0.777778	0.444444	4
'Ascorbate and aldarate metabolism'	14	0.285714	0.0714286	0.642857	0.428571	6
'Starch and sucrose metabolism'	15	0.2	0.2	0.666667	0.4	6
'Amino sugar and nucleotide sugar metabolism'	10	0.3	0.4	0.7	0.4	4
'Glutathione metabolism'	10	0	0.1	0.5	0.4	4
'Glycerolipid metabolism'	348	0.347701	0.275862	0.818966	0.396552	138
'Phenylalanine, tyrosine and tryptophan biosynthesis'	38	0.368421	0.342105	0.789474	0.394737	15
'Methionine metabolism'	28	0.0714286	0.0714286	0.464286	0.392857	11
'Valine, leucine and isoleucine biosynthesis'	29	0.275862	0.0689655	0.689655	0.37931	11
'Polyamine metabolism'	8	0	0	0.375	0.375	3
'Pyrimidine metabolism'	76	0.131579	0.144737	0.552632	0.368421	28
'Sulfur metabolism'	11	0	0.0909091	0.454545	0.363636	4
'Nicotinate and nicotinamide metabolism'	20	0	0	0.35	0.35	7
'Alanine and aspartate metabolism'	26	0.269231	0.346154	0.692308	0.346154	9
'Glutamate metabolism'	26	0.269231	0.307692	0.730769	0.346154	9
'Exchange'	55	0.0363636	0.0727273	0.436364	0.345455	19
'Biomass'	3	0.333333	0.333333	0.333333	0.333333	1
'Demand'	36	0.0833333	0.222222	0.5	0.305556	11
'Urea cycle and metabolism of amino groups'	10	0	0.2	0.5	0.3	3
'Arginine and proline metabolism'	37	0.0540541	0.486486	0.675676	0.297297	11
'Porphyrin and chlorophyll metabolism'	58	0.155172	0.206897	0.5	0.293103	17
'Purine metabolism'	119	0.134454	0.109244	0.428571	0.285714	34
'Inositol phosphate metabolism'	36	0	0	0.25	0.25	9
'beta-Alanine metabolism'	12	0	0	0.25	0.25	3
'Cofactor recycling'	4	0.5	0.25	1	0.25	1
'Vitamin B6 metabolism'	13	0	0.307692	0.384615	0.230769	3
'Pyruvate metabolism'	44	0.340909	0.409091	0.636364	0.227273	10
'Biosynthesis of steroids'	53	0.0754717	0.0566038	0.339623	0.226415	12
'Pentose phosphate pathway'	19	0.263158	0.368421	0.578947	0.210526	4
'Transport, mitochondria'	129	0.27907	0.217054	0.488372	0.209302	27
'Carbon fixation'	35	0.342857	0.371429	0.571429	0.2	7
'Terpenoid backbone biosynthesis'	5	0	0.2	0.2	0.2	1
'Glyoxylate metabolism'	21	0.285714	0.285714	0.52381	0.190476	4
'Glycolysis / Gluconeogenesis'	49	0.367347	0.346939	0.612245	0.183673	9
'CO2 fixation'	11	0.0909091	0.0909091	0.272727	0.181818	2
'Lysine biosynthesis'	11	0.363636	0.636364	0.818182	0.181818	2
'Transport, chloroplast'	132	0.287879	0.19697	0.439394	0.174242	23
'Oxidative phosphorylation'	12	0.5	0.5	0.75	0.166667	2
'Starch metabolism'	6	0	0.333333	0.5	0.166667	1
'TCA cycle'	25	0.24	0.28	0.52	0.16	4
'Glycerophospholipid metabolism'	74	0.310811	0.297297	0.5	0.148649	11
'Cysteine metabolism'	15	0.0666667	0.333333	0.4	0.133333	2
'Fatty acid metabolism'	46	0.565217	0.630435	0.76087	0.130435	6
'Glycine, serine and threonine metabolism'	39	0.282051	0.358974	0.641026	0.128205	5
'Selenoamino acid metabolism'	18	0	0	0.111111	0.111111	2
'Transport, thylakoid lumen'	18	0.277778	0.222222	0.388889	0.111111	2
'Butanoate metabolism'	19	0.210526	0.157895	0.210526	0.105263	2
'Transport, glyoxysome'	32	0.15625	0.21875	0.3125	0.09375	3
'Biosynthesis of unsaturated fatty acids'	12	0.5	0.5	0.666667	0.0833333	1
'Cysteine and methionine metabolism'	12	0	0	0.0833333	0.0833333	1
'Transport, extracellular'	74	0.0405405	0.0810811	0.162162	0.0810811	6
'Fructose and mannose metabolism'	15	0.133333	0	0.2	0.0666667	1
'Retinol metabolism'	16	0.0625	0.1875	0.1875	0.0625	1
'One carbon pool by folate'	17	0.411765	0.176471	0.470588	0.0588235	1
'Propanoate metabolism'	21	0.285714	0.333333	0.52381	0.047619	1
'Galactose metabolism'	23	0.0869565	0.0434783	0.130435	0.0434783	1
'ATP maintenance'	1	0	0	0	0	0
'Biotin metabolism'	18	0	0	0	0	0
'Callose biosynthesis'	2	0	0	0	0	0
'Carotenoid biosynthesis'	28	0.5	0.464286	0.321429	0	0
'Drug metabolism - cytochrome P450'	11	0	0	0	0	0
'Drug metabolism - other enzymes'	10	0	0	0	0	0
'Fatty acid elongation in mitochondria'	24	1	1	1	0	0
'Folate biosynthesis'	19	0	0	0	0	0
'Glyoxylate and dicarboxylate metabolism'	1	1	1	1	0	0
'High-mannose type N-glycan biosynthesis'	2	0	0	0	0	0
'Linoleic acid metabolism'	4	0	0	0	0	0
'Methane metabolism'	2	0	0	0	0	0
'O-Glycan biosynthesis'	23	0	0	0	0	0
'Pantothenate and CoA biosynthesis'	22	0.227273	0.0454545	0.227273	0	0
'Riboflavin metabolism'	13	0.615385	0.615385	0.615385	0	0
'Spectral decomposition'	12	0.0833333	0.0833333	0.0833333	0	0
'Sphingolipid metabolism'	14	0.142857	0.142857	0.285714	0	0
'Thiamine metabolism'	9	0	0.555556	0.555556	0	0
'Transport, Golgi'	7	0	0	0	0	0
'Transport, eyespot'	12	0.166667	0	0.166667	0	0
'Transport, flagella'	7	0	0	0	0	0
'Transport, nucleus'	15	0	0	0	0	0
'Tryptophan metabolism'	1	0	0	0	0	0
'Urea degradation'	3	0	0	0	0	0
